# A high-quality genome of the mass-blooming desert plant *Cistanthe longiscapa* and its photosynthetic behavior related to drought and life history

**DOI:** 10.1101/2024.11.06.622337

**Authors:** Anri Chomentowska, Pauline Raimondeau, Lan Wei, Eleanor G.D. Jose, Sophie G. Dauerman, Virginia Z. Davis, Andrés Moreira-Muñoz, Iris E. Peralta, Erika J. Edwards

## Abstract

- Crassulacean acid metabolism (CAM) photosynthesis has independently evolved many times in arid-adapted plant lineages. *Cistanthe longiscapa* (Montiaceae), a desert mass-blooming annual, can upregulate CAM facultatively upon stress such as drought. Few studies, however, consider life history stages when measuring CAM activity or its facultative onset.
- To test the effect of drought and flowering on photosynthetic activity, we assayed *Cistanthe* individuals in fully-watered and drought conditions, as well as fully-watered individuals at pre-flowering and flowering life stages. We assembled and annotated a chromosome-scale genome of *C. longiscapa* and compared it with the genome of *Portulaca amilis* and analyzed differential gene expression.
- Results show significantly upregulated CAM in drought conditions as compared to fully-watered conditions; furthermore, flowering individuals showed slightly higher CAM activity as compared to pre-flowering plants, even when fully-watered. Differential gene expression analyses provide preliminary support for the possible co-regulation of CAM expression and reproduction.
- We emphasize the potentially missed significance of life history in the CAM literature, and consider how the CAM biochemical module could become co-opted into other plant behaviors and responses, such as the shift to reproduction or flowering in annuals.
