## Supplemental Dataset 1 for "A high-quality genome of the mass-blooming desert plant *Cistanthe longiscapa* and its photosynthetic behavior related to drought and life history"

### Sheet: Sheet1
Sample Name	% Assigned	M Assigned	% Aligned	M Aligned	% Dups	% GC	Length	M Seqs
L10O10AM	0.632	40.7	0.747	20.2
L10O10AM_R1					0.802	0.48	130	27
L10O10AM_R2					0.819	0.48	130	27
L10O10PM	0.594	44.4	0.722	22.3
L10O10PM_R1					0.892	0.48	131	30.9
L10O10PM_R2					0.91	0.48	131	30.9
L10O2AM	0.679	47.5	0.821	26.5
L10O2AM_R1					0.901	0.46	133	32.3
L10O2AM_R2					0.921	0.46	133	32.3
L10O2PM	0.6	49.4	0.763	25.1
L10O2PM_R1					0.865	0.48	132	32.8
L10O2PM_R2					0.883	0.48	132	32.8
L10O6AM	0.67	48.9	0.785	26.3
L10O6AM_R1					0.882	0.46	132	33.5
L10O6AM_R2					0.9	0.47	132	33.5
L10O6PM	0.759	52.3	0.813	27.3
L10O6PM_R1					0.84	0.47	132	33.6
L10O6PM_R2					0.864	0.48	132	33.6
L2Z10AM	0.435	36.8	0.663	19.4
L2Z10AM_R1					0.909	0.49	129	29.2
L2Z10AM_R2					0.921	0.49	129	29.2
L2Z10PM	0.612	47.5	0.733	25.6
L2Z10PM_R1					0.898	0.47	133	34.9
L2Z10PM_R2					0.916	0.48	133	34.9
L2Z2AM	0.576	47.2	0.714	24.8
L2Z2AM_R1					0.876	0.47	132	34.8
L2Z2AM_R2					0.896	0.48	132	34.8
L2Z2PM	0.634	51.3	0.771	27.4
L2Z2PM_R1					0.881	0.47	132	35.6
L2Z2PM_R2					0.9	0.48	132	35.6
L2Z6AM	0.521	38.1	0.725	20.3
L2Z6AM_R1					0.886	0.48	129	28
L2Z6AM_R2					0.906	0.48	129	28
L2Z6PM	0.602	39.8	0.74	21.4
L2Z6PM_R1					0.898	0.48	131	29
L2Z6PM_R2					0.916	0.48	131	29
L3I10AM	0.641	39.1	0.755	19.2
L3I10AM_R1					0.846	0.48	133	25.4
L3I10AM_R2					0.853	0.48	133	25.4
L3I10PM	0.611	55	0.772	29.2
L3I10PM_R1					0.871	0.47	131	37.8
L3I10PM_R2					0.889	0.47	131	37.8
L3I2AM	0.601	45.6	0.732	22.9
L3I2AM_R1					0.88	0.48	132	31.3
L3I2AM_R2					0.893	0.48	132	31.3
L3I2PM	0.664	49.6	0.787	25.4
L3I2PM_R1					0.812	0.48	131	32.2
L3I2PM_R2					0.826	0.48	131	32.2
L3I6AM	0.588	34.8	0.753	17.8
L3I6AM_R1					0.812	0.48	130	23.6
L3I6AM_R2					0.827	0.48	130	23.6
L3I6PM	0.648	51.2	0.774	25.7
L3I6PM_R1					0.847	0.48	129	33.2
L3I6PM_R2					0.861	0.48	129	33.2
L4L10AM	0.544	45.2	0.69	22.3
L4L10AM_R1					0.877	0.48	131	32.3
L4L10AM_R2					0.895	0.48	131	32.3
L4L10PM	0.613	39.8	0.754	20.3
L4L10PM_R1					0.859	0.47	132	26.9
L4L10PM_R2					0.871	0.48	132	26.9
L4L2AM	0.583	44.9	0.728	23.2
L4L2AM_R1					0.876	0.48	130	31.8
L4L2AM_R2					0.892	0.48	130	31.8
L4L2PM	0.566	51.5	0.681	25.5
L4L2PM_R1					0.878	0.48	130	37.4
L4L2PM_R2					0.897	0.48	130	37.4
L4L6AM	0.62	58.1	0.749	28.4
L4L6AM_R1					0.846	0.47	135	37.9
L4L6AM_R2					0.866	0.47	135	37.9
L4L6PM	0.636	75.7	0.785	39.3
L4L6PM_R1					0.897	0.47	132	50
L4L6PM_R2					0.915	0.48	132	50
L5I10AM	0.597	36.9	0.696	19.2
L5I10AM_R1					0.874	0.48	130	27.6
L5I10AM_R2					0.896	0.48	130	27.6
L5I10PM	0.546	46.7	0.705	24.5
L5I10PM_R1					0.892	0.47	130	34.8
L5I10PM_R2					0.915	0.48	130	34.8
L5I2AM	0.526	39.4	0.69	20.9
L5I2AM_R1					0.892	0.48	130	30.2
L5I2AM_R2					0.91	0.48	130	30.2
L5I2PM	0.595	41.7	0.756	22.8
L5I2PM_R1					0.846	0.47	130	30.2
L5I2PM_R2					0.869	0.47	130	30.2
L5I6AM	0.57	34.7	0.693	18.6
L5I6AM_R1					0.874	0.48	132	26.8
L5I6AM_R2					0.891	0.48	132	26.8
L5I6PM	0.592	39.2	0.755	20.8
L5I6PM_R1					0.889	0.47	132	27.5
L5I6PM_R2					0.911	0.48	132	27.5
L8A10AM	0.603	39.8	0.738	21
L8A10AM_R1					0.853	0.47	129	28.5
L8A10AM_R2					0.87	0.48	129	28.5
L8A10PM	0.575	45.3	0.745	24.9
L8A10PM_R1					0.873	0.44	122	33.5
L8A10PM_R2					0.922	0.43	122	33.5
L8A2PM	0.698	52.5	0.796	26.4
L8A2PM_R1					0.888	0.48	135	33.2
L8A2PM_R2					0.905	0.48	135	33.2
L8A6AM	0.672	59.5	0.825	32.1
L8A6AM_R1					0.838	0.47	133	39
L8A6AM_R2					0.859	0.47	133	39
L8A6PM	0.633	59.1	0.783	30.8
L8A6PM_R1					0.887	0.48	132	39.3
L8A6PM_R2					0.908	0.48	132	39.3
L8K10AM	0.55	47	0.689	22.6
L8K10AM_R1					0.844	0.47	131	32.8
L8K10AM_R2					0.863	0.47	131	32.8
L8K2AM	0.605	49.6	0.725	22.4
L8K2AM_R1					0.873	0.47	132	31
L8K2AM_R2					0.893	0.47	132	31
L8K2PM	0.619	56.6	0.726	26.8
L8K2PM_R1					0.909	0.48	131	36.9
L8K2PM_R2					0.924	0.49	131	36.9
L8K6AM	0.655	59	0.743	27
L8K6AM_R1					0.822	0.47	132	36.3
L8K6AM_R2					0.846	0.47	132	36.3
L9B10AM	0.614	41.2	0.702	18.5
L9B10AM_R1					0.816	0.47	129	26.3
L9B10AM_R2					0.834	0.48	129	26.3
L9B10PM	0.508	40.9	0.634	22.6
L9B10PM_R1					0.816	0.48	125	35.7
L9B10PM_R2					0.83	0.48	125	35.7
L9B2PM	0.708	50.4	0.789	24.2
L9B2PM_R1					0.881	0.48	135	30.7
L9B2PM_R2					0.899	0.48	135	30.7
L9B6PM	0.733	55.2	0.819	27.7
L9B6PM_R1					0.829	0.48	134	33.8
L9B6PM_R2					0.854	0.48	134	33.8
S10F10AM	0.626	52.6	0.705	22.4
S10F10AM_R1					0.875	0.48	131	31.8
S10F10AM_R2					0.893	0.48	131	31.8
S10F2AM	0.607	51.1	0.705	21.7
S10F2AM_R1					0.876	0.48	131	30.8
S10F2AM_R2					0.893	0.48	131	30.8
S10F2PM	0.631	54.7	0.687	24.2
S10F2PM_R1					0.863	0.48	133	35.2
S10F2PM_R2					0.882	0.48	133	35.2
S10F6AM	0.559	40.2	0.624	16.1
S10F6AM_R1					0.868	0.48	127	25.9
S10F6AM_R2					0.879	0.48	127	25.9
S10F6PM	0.629	42	0.695	19.8
S10F6PM_R1					0.844	0.47	128	28.4
S10F6PM_R2					0.864	0.48	128	28.4
S11L10AM	0.66	51.8	0.815	29.3
S11L10AM_R1					0.847	0.45	126	35.9
S11L10AM_R2					0.871	0.45	126	35.9
S11L10PM	0.696	38.6	0.781	20.2
S11L10PM_R1					0.87	0.48	129	25.8
S11L10PM_R2					0.887	0.48	129	25.8
S11L2AM	0.751	42.3	0.828	22.8
S11L2AM_R1					0.861	0.47	132	27.5
S11L2AM_R2					0.875	0.47	132	27.5
S11L2PM	0.739	54	0.822	28.6
S11L2PM_R1					0.79	0.47	134	34.8
S11L2PM_R2					0.816	0.47	134	34.8
S11L6AM	0.568	42.8	0.73	23.8
S11L6AM_R1					0.804	0.46	133	32.6
S11L6AM_R2					0.821	0.46	133	32.6
S11L6PM	0.743	52.1	0.831	27.9
S11L6PM_R1					0.832	0.47	133	33.5
S11L6PM_R2					0.852	0.47	133	33.5
S12N10AM	0.632	51.2	0.731	25.1
S12N10AM_R1					0.872	0.47	133	34.3
S12N10AM_R2					0.891	0.47	133	34.3
S12N10PM	0.566	36.5	0.507	18.3
S12N10PM_R1					0.882	0.49	131	36.1
S12N10PM_R2					0.896	0.49	131	36.1
S12N2AM	0.575	47.1	0.613	21.7
S12N2AM_R1					0.898	0.48	130	35.4
S12N2AM_R2					0.917	0.48	130	35.4
S12N2PM	0.608	44.4	0.733	23.8
S12N2PM_R1					0.89	0.47	129	32.5
S12N2PM_R2					0.911	0.47	129	32.5
S12N6AM	0.59	43.4	0.688	20.2
S12N6AM_R1					0.884	0.48	133	29.4
S12N6AM_R2					0.9	0.48	133	29.4
S12N6PM	0.692	44.4	0.772	22.4
S12N6PM_R1					0.893	0.48	133	29
S12N6PM_R2					0.91	0.48	133	29
S4B10AM	0.691	58.5	0.785	29.9
S4B10AM_R1					0.842	0.47	134	38.1
S4B10AM_R2					0.859	0.47	134	38.1
S4B10PM	0.651	46.5	0.761	25.2
S4B10PM_R1					0.854	0.46	130	33.1
S4B10PM_R2					0.875	0.46	130	33.1
S4B2AM	0.712	65.6	0.813	34.5
S4B2AM_R1					0.869	0.47	133	42.4
S4B2AM_R2					0.891	0.47	133	42.4
S4B2PM	0.717	48.8	0.786	26.2
S4B2PM_R1					0.837	0.46	130	33.4
S4B2PM_R2					0.86	0.46	130	33.4
S4B6AM	0.699	44.7	0.794	23.8
S4B6AM_R1					0.813	0.46	133	30
S4B6AM_R2					0.833	0.47	133	30
S4B6PM	0.727	46.3	0.812	24.5
S4B6PM_R1					0.838	0.47	132	30.2
S4B6PM_R2					0.86	0.47	132	30.2
S4H10AM	0.71	64.7	0.81	34.2
S4H10AM_R1					0.856	0.47	132	42.2
S4H10AM_R2					0.876	0.47	132	42.2
S4H10PM	0.743	45.4	0.82	24.2
S4H10PM_R1					0.813	0.47	132	29.5
S4H10PM_R2					0.827	0.47	132	29.5
S4H2PM	0.701	59.6	0.782	31.7
S4H2PM_R1					0.858	0.47	132	40.5
S4H2PM_R2					0.866	0.47	132	40.5
S4H6PM	0.757	51.5	0.828	27.8
S4H6PM_R1					0.821	0.47	133	33.6
S4H6PM_R2					0.835	0.47	133	33.6
S4J10AM	0.565	50.2	0.705	25.2
S4J10AM_R1					0.893	0.48	131	35.7
S4J10AM_R2					0.908	0.48	131	35.7
S4J10PM	0.602	33.5	0.729	17.3
S4J10PM_R1					0.804	0.48	129	23.7
S4J10PM_R2					0.822	0.48	129	23.7
S4J2AM	0.587	49	0.72	24.6
S4J2AM_R1					0.875	0.47	131	34.2
S4J2AM_R2					0.893	0.48	131	34.2
S4J2PM	0.591	42	0.75	22.1
S4J2PM_R1					0.89	0.48	131	29.5
S4J2PM_R2					0.907	0.48	131	29.5
S4J6AM	0.567	42.6	0.72	22.1
S4J6AM_R1					0.896	0.48	130	30.6
S4J6AM_R2					0.911	0.48	130	30.6
S4J6PM	0.611	45	0.755	24.2
S4J6PM_R1					0.851	0.47	128	32.1
S4J6PM_R2					0.862	0.48	128	32.1
S6H10AM	0.626	48	0.698	20.7
S6H10AM_R1					0.841	0.48	133	29.7
S6H10AM_R2					0.864	0.48	133	29.7
S6H10PM	0.627	55.4	0.737	26.8
S6H10PM_R1					0.9	0.48	133	36.3
S6H10PM_R2					0.916	0.48	133	36.3
S6H2AM	0.325	10.3	0.142	6
S6H2AM_R1					0.927	0.53	131	42.4
S6H2AM_R2					0.931	0.53	131	42.4
S6H2PM	0.571	53.5	0.692	23
S6H2PM_R1					0.884	0.48	131	33.2
S6H2PM_R2					0.896	0.49	131	33.2
S6H6AM	0.589	66.6	0.671	28.5
S6H6AM_R1					0.881	0.48	130	42.5
S6H6AM_R2					0.899	0.48	130	42.5
S6H6PM	0.672	64.5	0.749	31.3
S6H6PM_R1					0.888	0.49	132	41.8
S6H6PM_R2					0.906	0.49	132	41.8
S9A10AM	0.683	48.1	0.785	25.4
S9A10AM_R1					0.885	0.47	134	32.3
S9A10AM_R2					0.905	0.47	134	32.3					`
S9A10PM	0.701	54.2	0.809	29.6
S9A10PM_R1					0.881	0.46	132	36.6
S9A10PM_R2					0.899	0.47	132	36.6
S9A2AM	0.618	53.8	0.734	28.8
S9A2AM_R1					0.858	0.47	133	39.3
S9A2AM_R2					0.877	0.47	133	39.3
S9A6AM	0.734	63.3	0.82	33.8
S9A6AM_R1					0.849	0.47	133	41.3
S9A6AM_R2					0.87	0.47	133	41.3
S9A6PM	0.688	64.8	0.825	34.8
S9A6PM_R1					0.864	0.47	131	42.2
S9A6PM_R2					0.886	0.47	131	42.2
Average	0.627184	48.2149	0.738678	24.5299	0.872828	0.475345	131.218	33.2276
Exclude outlier (S6H2AM) :	0.630698	48.6558	0.745616	24.7453	0.872174	0.474709	131.221	33.1209
