## Supplemental Dataset 6 for "A high-quality genome of the mass-blooming desert plant *Cistanthe longiscapa* and its photosynthetic behavior related to drought and life history"

### Sheet: Sheet1
ANALYSIS	RANK	SEED_MOTIF	CLUSTER	SOURCE	ID	ALT_ID	CONSENSUS	WIDTH	SITES	SEA_PVALUE	EVALUE	EVALUE_ACC	SIM_SOURCE	SIM_MOTIF	MOTIF_URL
Postflower_group10_cNAD-MDH1-1	9	1	1	STREME	3-CCGGTTCCAA	STREME-3	CCGGTTCCAA	10	28	2.67e-09	1.5	1	STREME	3-CCGGTTCCAA
Postflower_group10_cNAD-MDH1-1	1	0	2	db/motif_databases/JASPAR/JASPAR2022_CORE_plants_non-redundant_v2.meme	MA1183.1	RVE6	AGATATTTTTD	11	174	2.56e-14	1.71e-11	1	db/motif_databases/JASPAR/JASPAR2022_CORE_plants_non-redundant_v2.meme	MA1183.1	http://jaspar2022.genereg.net/matrix/MA1183.1
Postflower_group10_cNAD-MDH1-1	2	0	2	db/motif_databases/JASPAR/JASPAR2022_CORE_plants_non-redundant_v2.meme	MA1185.1	LHY	AGATATTTTN	10	168	1.53e-13	1.02e-10	1	db/motif_databases/JASPAR/JASPAR2022_CORE_plants_non-redundant_v2.meme	MA1185.1	http://jaspar2022.genereg.net/matrix/MA1185.1
Postflower_group10_cNAD-MDH1-1	3	0	2	db/motif_databases/JASPAR/JASPAR2022_CORE_plants_non-redundant_v2.meme	MA1182.1	RVE8	AGATATTTTWDD	12	112	5.4e-13	3.62e-10	1	db/motif_databases/JASPAR/JASPAR2022_CORE_plants_non-redundant_v2.meme	MA1182.1	http://jaspar2022.genereg.net/matrix/MA1182.1
Postflower_group10_cNAD-MDH1-1	4	0	2	db/motif_databases/JASPAR/JASPAR2022_CORE_plants_non-redundant_v2.meme	MA1190.1	RVE5	AGATATTTTTD	11	171	9.8e-13	6.57e-10	1	db/motif_databases/JASPAR/JASPAR2022_CORE_plants_non-redundant_v2.meme	MA1190.1	http://jaspar2022.genereg.net/matrix/MA1190.1
Postflower_group10_cNAD-MDH1-1	5	0	2	db/motif_databases/JASPAR/JASPAR2022_CORE_plants_non-redundant_v2.meme	MA0972.1	CCA1	AAATATCT	8	153	5.25e-12	3.52e-09	1	db/motif_databases/JASPAR/JASPAR2022_CORE_plants_non-redundant_v2.meme	MA0972.1	http://jaspar2022.genereg.net/matrix/MA0972.1
Postflower_group10_cNAD-MDH1-1	6	0	2	db/motif_databases/JASPAR/JASPAR2022_CORE_plants_non-redundant_v2.meme	MA1187.1	RVE4	AGATATTTTT	10	91	1.26e-11	8.45e-09	1	db/motif_databases/JASPAR/JASPAR2022_CORE_plants_non-redundant_v2.meme	MA1187.1	http://jaspar2022.genereg.net/matrix/MA1187.1
Postflower_group10_cNAD-MDH1-1	7	0	2	db/motif_databases/JASPAR/JASPAR2022_CORE_plants_non-redundant_v2.meme	MA1191.1	RVE7L	HHHVAAAATATCTWA	15	129	6.34e-10	4.25e-07	1	db/motif_databases/JASPAR/JASPAR2022_CORE_plants_non-redundant_v2.meme	MA1191.1	http://jaspar2022.genereg.net/matrix/MA1191.1
Postflower_group10_cNAD-MDH1-1	8	0	2	db/motif_databases/JASPAR/JASPAR2022_CORE_plants_non-redundant_v2.meme	MA1401.1	RVE7	RAAAATATCTWA	12	80	1.15e-09	7.69e-07	1	db/motif_databases/JASPAR/JASPAR2022_CORE_plants_non-redundant_v2.meme	MA1401.1	http://jaspar2022.genereg.net/matrix/MA1401.1
Postflower_group10_cNAD-MDH1-1	10	0	2	db/motif_databases/JASPAR/JASPAR2022_CORE_plants_non-redundant_v2.meme	MA1184.1	RVE1	HHVWAAATATCTWH	14	143	3.51e-09	2.35e-06	1	db/motif_databases/JASPAR/JASPAR2022_CORE_plants_non-redundant_v2.meme	MA1184.1	http://jaspar2022.genereg.net/matrix/MA1184.1
Postflower_group10_cNAD-MDH1-1	11	1	2	STREME	1-AAAAATATCTCT	STREME-1	AAAAATATCTCT	12	126	7.13e-09	0.0298	1	db/motif_databases/JASPAR/JASPAR2022_CORE_plants_non-redundant_v2.meme	MA1187.1 (RVE4)	http://jaspar2022.genereg.net/matrix/MA1187.1
Postflower_group10_cNAD-MDH1-1	18	0	2	STREME	2-AAAATATCTT	STREME-2	AAAATATCTT	10	87	0.21	0.123	1	db/motif_databases/JASPAR/JASPAR2022_CORE_plants_non-redundant_v2.meme	MA1401.1 (RVE7)	http://jaspar2022.genereg.net/matrix/MA1401.1
Postflower_group10_cNAD-MDH1-1	12	1	3	MEME	CCCCCCCCCCCCCCC	MEME-6	CCCCCCCCCCCCCCC	15	129	0.0449	1.7e-08	1	db/motif_databases/JASPAR/JASPAR2022_CORE_plants_non-redundant_v2.meme	MA1753.1 (ERF057)	http://jaspar2022.genereg.net/matrix/MA1753.1
Postflower_group10_cNAD-MDH1-1	16	0	3	MEME	KTCGGGTAHGGGT	MEME-9	KTCGGGTAHGGGT	13	44	0.127	0.00096	1	MEME	KTCGGGTAHGGGT
Postflower_group10_cNAD-MDH1-1	20	0	3	MEME	GAGAGAGAGAGAGAG	MEME-1	GAGAGAGAGAGAGAG	15	563	0.266	1.2e-75	1	db/motif_databases/JASPAR/JASPAR2022_CORE_plants_non-redundant_v2.meme	MA1404.1 (BPC1)	http://jaspar2022.genereg.net/matrix/MA1404.1
Postflower_group10_cNAD-MDH1-1	13	1	4	MEME	AAAAARAAAAAAAAA	MEME-3	AAAAARAAAAAAAAA	15	535	0.0782	4.3e-49	1	db/motif_databases/JASPAR/JASPAR2022_CORE_plants_non-redundant_v2.meme	MA1281.1 (DOF5.1)	http://jaspar2022.genereg.net/matrix/MA1281.1
Postflower_group10_cNAD-MDH1-1	21	0	4	MEME	CTTYTTYTYTTTYTY	MEME-5	CTTYTTYTYTTTYTY	15	566	0.299	7.7e-11	1	db/motif_databases/JASPAR/JASPAR2022_CORE_plants_non-redundant_v2.meme	MA1274.1 (DOF3.6)	http://jaspar2022.genereg.net/matrix/MA1274.1
Postflower_group10_cNAD-MDH1-1	14	1	5	STREME	5-AAGGCAATGCAAT	STREME-5	AAGGCAATGCAAT	13	29	0.0816	5	1	STREME	5-AAGGCAATGCAAT
Postflower_group10_cNAD-MDH1-1	15	1	6	MEME	TCTCTYTCTCTCTCY	MEME-2	TCTCTYTCTCTCTCY	15	272	0.0914	1.2e-52	1	db/motif_databases/JASPAR/JASPAR2022_CORE_plants_non-redundant_v2.meme	MA1402.1 (BPC6)	http://jaspar2022.genereg.net/matrix/MA1402.1
Postflower_group10_cNAD-MDH1-1	19	0	6	MEME	TYTCTCTCTCYTCTY	MEME-4	TYTCTCTCTCYTCTY	15	171	0.221	2.3e-21	1	db/motif_databases/JASPAR/JASPAR2022_CORE_plants_non-redundant_v2.meme	MA1416.1 (RAMOSA1)	http://jaspar2022.genereg.net/matrix/MA1416.1
Postflower_group10_cNAD-MDH1-1	23	0	6	MEME	CTCTCTCTCWYTCTC	MEME-8	CTCTCTCTCWYTCTC	15	75	0.996	1e-05	1	db/motif_databases/JASPAR/JASPAR2022_CORE_plants_non-redundant_v2.meme	MA1404.1 (BPC1)	http://jaspar2022.genereg.net/matrix/MA1404.1
Postflower_group10_cNAD-MDH1-1	17	1	7	MEME	GACYCRAAYTYRACC	MEME-7	GACYCRAAYTYRACC	15	166	0.179	2.7e-08	1	MEME	GACYCRAAYTYRACC
Postflower_group10_cNAD-MDH1-1	22	1	8	STREME	4-AAGATCAGCAAA	STREME-4	AAGATCAGCAAA	12	25	0.427	2.62	1	STREME	4-AAGATCAGCAAA
Postflower_group5_cpNADP-ME4-1	1	1	1	STREME	2-AAGCTCCTGAAT	STREME-2	AAGCTCCTGAAT	12	21	4.42e-07	0.791	1	STREME	2-AAGCTCCTGAAT
Postflower_group5_cpNADP-ME4-1	2	1	2	MEME	TCGGDTCGGRTHCGG	MEME-8	TCGGDTCGGRTHCGG	15	87	2.33e-06	0.0082	1	MEME	TCGGDTCGGRTHCGG
Postflower_group5_cpNADP-ME4-1	3	1	3	MEME	AAAAAAAAARAARAA	MEME-2	AAAAAAAAARAARAA	15	328	2.9e-06	1.2e-44	1	db/motif_databases/JASPAR/JASPAR2022_CORE_plants_non-redundant_v2.meme	MA1268.1 (CDF5)	http://jaspar2022.genereg.net/matrix/MA1268.1
Postflower_group5_cpNADP-ME4-1	5	0	3	MEME	TTTTCTYTCYCYTCY	MEME-5	TTTTCTYTCYCYTCY	15	313	0.000476	9.4e-23	1	db/motif_databases/JASPAR/JASPAR2022_CORE_plants_non-redundant_v2.meme	MA1274.1 (DOF3.6)	http://jaspar2022.genereg.net/matrix/MA1274.1
Postflower_group5_cpNADP-ME4-1	7	0	3	MEME	YTCTYTYTCTYTYTC	MEME-4	YTCTYTYTCTYTYTC	15	333	0.0154	1.6e-35	1	db/motif_databases/JASPAR/JASPAR2022_CORE_plants_non-redundant_v2.meme	MA1416.1 (RAMOSA1)	http://jaspar2022.genereg.net/matrix/MA1416.1
Postflower_group5_cpNADP-ME4-1	8	0	3	MEME	TTTTDTTTTVTTTTT	MEME-6	TTTTDTTTTVTTTTT	15	335	0.0329	2.7e-10	1	db/motif_databases/JASPAR/JASPAR2022_CORE_plants_non-redundant_v2.meme	MA1268.1 (CDF5)	http://jaspar2022.genereg.net/matrix/MA1268.1
Postflower_group5_cpNADP-ME4-1	10	0	3	STREME	3-AGAAAGAAGAGAAM	STREME-3	AGAAAGAAGAGAAM	14	16	0.341	3	1	db/motif_databases/JASPAR/JASPAR2022_CORE_plants_non-redundant_v2.meme	MA1823.1 (Zm00001d027846)	http://jaspar2022.genereg.net/matrix/MA1823.1
Postflower_group5_cpNADP-ME4-1	4	1	4	STREME	1-AGAACTTTTAWTA	STREME-1	AGAACTTTTAWTA	13	34	0.000455	0.791	1	STREME	1-AGAACTTTTAWTA
Postflower_group5_cpNADP-ME4-1	6	1	5	MEME	AGAGAGAGAGAGAGA	MEME-7	AGAGAGAGAGAGAGA	15	49	0.00631	2.6e-08	1	db/motif_databases/JASPAR/JASPAR2022_CORE_plants_non-redundant_v2.meme	MA1402.1 (BPC6)	http://jaspar2022.genereg.net/matrix/MA1402.1
Postflower_group5_cpNADP-ME4-1	11	0	5	MEME	CTCTCTCTCTCTCTC	MEME-1	CTCTCTCTCTCTCTC	15	215	0.547	3.5e-86	1	db/motif_databases/JASPAR/JASPAR2022_CORE_plants_non-redundant_v2.meme	MA1404.1 (BPC1)	http://jaspar2022.genereg.net/matrix/MA1404.1
Postflower_group5_cpNADP-ME4-1	9	1	6	MEME	GGKGGRGDRGGGRGR	MEME-3	GGKGGRGDRGGGRGR	15	335	0.0367	7e-46	1	db/motif_databases/JASPAR/JASPAR2022_CORE_plants_non-redundant_v2.meme	MA1250.1 (DREB2D)	http://jaspar2022.genereg.net/matrix/MA1250.1
Postflower_group2_PPC-1E1c	1	1	1	STREME	1-AAAAATATCTT	STREME-1	AAAAATATCTT	11	297	2.77e-20	0.0352	1	db/motif_databases/JASPAR/JASPAR2022_CORE_plants_non-redundant_v2.meme	MA1401.1 (RVE7)	http://jaspar2022.genereg.net/matrix/MA1401.1
Postflower_group2_PPC-1E1c	2	0	1	db/motif_databases/JASPAR/JASPAR2022_CORE_plants_non-redundant_v2.meme	MA1183.1	RVE6	AGATATTTTTD	11	206	4.5e-18	3.02e-15	1	db/motif_databases/JASPAR/JASPAR2022_CORE_plants_non-redundant_v2.meme	MA1183.1	http://jaspar2022.genereg.net/matrix/MA1183.1
Postflower_group2_PPC-1E1c	3	0	1	db/motif_databases/JASPAR/JASPAR2022_CORE_plants_non-redundant_v2.meme	MA1190.1	RVE5	AGATATTTTTD	11	202	3.44e-17	2.3e-14	1	db/motif_databases/JASPAR/JASPAR2022_CORE_plants_non-redundant_v2.meme	MA1190.1	http://jaspar2022.genereg.net/matrix/MA1190.1
Postflower_group2_PPC-1E1c	4	0	1	db/motif_databases/JASPAR/JASPAR2022_CORE_plants_non-redundant_v2.meme	MA1182.1	RVE8	AGATATTTTWDD	12	191	6.31e-17	4.23e-14	1	db/motif_databases/JASPAR/JASPAR2022_CORE_plants_non-redundant_v2.meme	MA1182.1	http://jaspar2022.genereg.net/matrix/MA1182.1
Postflower_group2_PPC-1E1c	5	0	1	db/motif_databases/JASPAR/JASPAR2022_CORE_plants_non-redundant_v2.meme	MA1184.1	RVE1	HHVWAAATATCTWH	14	290	1.21e-16	8.09e-14	1	db/motif_databases/JASPAR/JASPAR2022_CORE_plants_non-redundant_v2.meme	MA1184.1	http://jaspar2022.genereg.net/matrix/MA1184.1
Postflower_group2_PPC-1E1c	6	0	1	db/motif_databases/JASPAR/JASPAR2022_CORE_plants_non-redundant_v2.meme	MA1187.1	RVE4	AGATATTTTT	10	141	4.06e-16	2.72e-13	1	db/motif_databases/JASPAR/JASPAR2022_CORE_plants_non-redundant_v2.meme	MA1187.1	http://jaspar2022.genereg.net/matrix/MA1187.1
Postflower_group2_PPC-1E1c	7	0	1	db/motif_databases/JASPAR/JASPAR2022_CORE_plants_non-redundant_v2.meme	MA1185.1	LHY	AGATATTTTN	10	283	1.79e-14	1.2e-11	1	db/motif_databases/JASPAR/JASPAR2022_CORE_plants_non-redundant_v2.meme	MA1185.1	http://jaspar2022.genereg.net/matrix/MA1185.1
Postflower_group2_PPC-1E1c	8	0	1	db/motif_databases/JASPAR/JASPAR2022_CORE_plants_non-redundant_v2.meme	MA0972.1	CCA1	AAATATCT	8	200	2.19e-14	1.46e-11	1	db/motif_databases/JASPAR/JASPAR2022_CORE_plants_non-redundant_v2.meme	MA0972.1	http://jaspar2022.genereg.net/matrix/MA0972.1
Postflower_group2_PPC-1E1c	9	0	1	db/motif_databases/JASPAR/JASPAR2022_CORE_plants_non-redundant_v2.meme	MA1401.1	RVE7	RAAAATATCTWA	12	248	1.64e-13	1.1e-10	1	db/motif_databases/JASPAR/JASPAR2022_CORE_plants_non-redundant_v2.meme	MA1401.1	http://jaspar2022.genereg.net/matrix/MA1401.1
Postflower_group2_PPC-1E1c	10	0	1	db/motif_databases/JASPAR/JASPAR2022_CORE_plants_non-redundant_v2.meme	MA1191.1	RVE7L	HHHVAAAATATCTWA	15	285	2.49e-12	1.67e-09	1	db/motif_databases/JASPAR/JASPAR2022_CORE_plants_non-redundant_v2.meme	MA1191.1	http://jaspar2022.genereg.net/matrix/MA1191.1
Postflower_group2_PPC-1E1c	11	1	2	STREME	2-GCAGGAGA	STREME-2	GCAGGAGA	8	51	5.02e-06	0.0601	1	db/motif_databases/JASPAR/JASPAR2022_CORE_plants_non-redundant_v2.meme	MA2039.1 (ASIL2)	http://jaspar2022.genereg.net/matrix/MA2039.1
Postflower_group2_PPC-1E1c	12	0	2	MEME	YTYTCTCTCTCCTCM	MEME-4	YTYTCTCTCTCCTCM	15	429	6.44e-05	9.1e-28	1	db/motif_databases/JASPAR/JASPAR2022_CORE_plants_non-redundant_v2.meme	MA1416.1 (RAMOSA1)	http://jaspar2022.genereg.net/matrix/MA1416.1
Postflower_group2_PPC-1E1c	22	0	2	STREME	3-GCAGTGGACAA	STREME-3	GCAGTGGACAA	11	21	0.267	2.2	1	STREME	3-GCAGTGGACAA
Postflower_group2_PPC-1E1c	13	1	3	STREME	5-AACAGAGAAAATTTT	STREME-5	AACAGAGAAAATTTT	15	61	0.00117	4.25	1	db/motif_databases/JASPAR/JASPAR2022_CORE_plants_non-redundant_v2.meme	MA1415.1 (REF6)	http://jaspar2022.genereg.net/matrix/MA1415.1
Postflower_group2_PPC-1E1c	14	1	4	MEME	GGGGGGGGGGRGRGG	MEME-2	GGGGGGGGGGRGRGG	15	273	0.00141	6.2e-48	1	db/motif_databases/JASPAR/JASPAR2022_CORE_plants_non-redundant_v2.meme	MA1753.1 (ERF057)	http://jaspar2022.genereg.net/matrix/MA1753.1
Postflower_group2_PPC-1E1c	17	0	4	MEME	GAGAGAGAGAGAGAG	MEME-1	GAGAGAGAGAGAGAG	15	439	0.0147	3e-68	1	db/motif_databases/JASPAR/JASPAR2022_CORE_plants_non-redundant_v2.meme	MA1404.1 (BPC1)	http://jaspar2022.genereg.net/matrix/MA1404.1
Postflower_group2_PPC-1E1c	19	0	4	MEME	GARGAGAGAGA	MEME-9	GARGAGAGAGA	11	138	0.0481	0.015	1	db/motif_databases/JASPAR/JASPAR2022_CORE_plants_non-redundant_v2.meme	MA1416.1 (RAMOSA1)	http://jaspar2022.genereg.net/matrix/MA1416.1
Postflower_group2_PPC-1E1c	20	0	4	MEME	GAGAGRGRGRGAGRG	MEME-5	GAGAGRGRGRGAGRG	15	338	0.0805	1.7e-17	1	db/motif_databases/JASPAR/JASPAR2022_CORE_plants_non-redundant_v2.meme	MA1404.1 (BPC1)	http://jaspar2022.genereg.net/matrix/MA1404.1
Postflower_group2_PPC-1E1c	21	0	4	MEME	KTTGGRTTKGRKTBD	MEME-8	KTTGGRTTKGRKTBD	15	638	0.0953	5.8e-08	1	db/motif_databases/JASPAR/JASPAR2022_CORE_plants_non-redundant_v2.meme	MA1192.1 (DIV1)	http://jaspar2022.genereg.net/matrix/MA1192.1
Postflower_group2_PPC-1E1c	15	1	5	MEME	TTTYTTTHTTTTTTT	MEME-6	TTTYTTTHTTTTTTT	15	639	0.00678	2.2e-11	1	db/motif_databases/JASPAR/JASPAR2022_CORE_plants_non-redundant_v2.meme	MA1268.1 (CDF5)	http://jaspar2022.genereg.net/matrix/MA1268.1
Postflower_group2_PPC-1E1c	18	0	5	MEME	AAARAAAAARAAAAA	MEME-3	AAARAAAAARAAAAA	15	641	0.0421	1.5e-34	1	db/motif_databases/JASPAR/JASPAR2022_CORE_plants_non-redundant_v2.meme	MA1268.1 (CDF5)	http://jaspar2022.genereg.net/matrix/MA1268.1
Postflower_group2_PPC-1E1c	16	1	6	MEME	TGTAAGRAGYTGTAA	MEME-7	TGTAAGRAGYTGTAA	15	116	0.0142	3.3e-09	1	MEME	TGTAAGRAGYTGTAA
Postflower_group2_PPC-1E1c	23	1	7	STREME	4-CAATAAACCCAT	STREME-4	CAATAAACCCAT	12	22	0.399	3.44	1	STREME	4-CAATAAACCCAT
Drought_group10_PPC-1E1c	1	1	1	STREME	3-AAACCCTAAACCCC	STREME-3	AAACCCTAAACCCC	14	171	2.26e-13	0.1	1	db/motif_databases/JASPAR/JASPAR2022_CORE_plants_non-redundant_v2.meme	MA1356.1 (TRP2)	http://jaspar2022.genereg.net/matrix/MA1356.1
Drought_group10_PPC-1E1c	4	0	1	db/motif_databases/JASPAR/JASPAR2022_CORE_plants_non-redundant_v2.meme	MA1802.1	TRP5	NHWAAACCYH	10	340	5.15e-06	0.00343	1	db/motif_databases/JASPAR/JASPAR2022_CORE_plants_non-redundant_v2.meme	MA1802.1	http://jaspar2022.genereg.net/matrix/MA1802.1
Drought_group10_PPC-1E1c	2	1	2	STREME	4-CTTTGGTTTCAG	STREME-4	CTTTGGTTTCAG	12	153	3.46e-08	0.164	1	STREME	4-CTTTGGTTTCAG
Drought_group10_PPC-1E1c	3	1	3	STREME	2-AGAAACTAT	STREME-2	AGAAACTAT	9	125	2.44e-06	0.0537	1	db/motif_databases/JASPAR/JASPAR2022_CORE_plants_non-redundant_v2.meme	MA1678.2 (NTL8)	http://jaspar2022.genereg.net/matrix/MA1678.2
Drought_group10_PPC-1E1c	8	0	3	STREME	1-ACAGCTTCTYWCAT	STREME-1	ACAGCTTCTYWCAT	14	300	0.011	0.00634	1	STREME	1-ACAGCTTCTYWCAT
Drought_group10_PPC-1E1c	5	1	4	MEME	AAAAAAAAABAAAAA	MEME-5	AAAAAAAAABAAAAA	15	1034	7.31e-06	3.2e-16	1	db/motif_databases/JASPAR/JASPAR2022_CORE_plants_non-redundant_v2.meme	MA1268.1 (CDF5)	http://jaspar2022.genereg.net/matrix/MA1268.1
Drought_group10_PPC-1E1c	10	0	4	MEME	AAAAARAAAAARAAA	MEME-3	AAAAARAAAAARAAA	15	1448	0.277	3.2e-45	1	db/motif_databases/JASPAR/JASPAR2022_CORE_plants_non-redundant_v2.meme	MA1268.1 (CDF5)	http://jaspar2022.genereg.net/matrix/MA1268.1
Drought_group10_PPC-1E1c	6	1	5	MEME	CCCCCCCCCCCCCCC	MEME-2	CCCCCCCCCCCCCCC	15	808	0.000282	1.4e-72	1	db/motif_databases/JASPAR/JASPAR2022_CORE_plants_non-redundant_v2.meme	MA1250.1 (DREB2D)	http://jaspar2022.genereg.net/matrix/MA1250.1
Drought_group10_PPC-1E1c	9	0	5	MEME	GARAGARARAGARRR	MEME-4	GARAGARARAGARRR	15	1468	0.0302	2.9e-38	1	db/motif_databases/JASPAR/JASPAR2022_CORE_plants_non-redundant_v2.meme	MA1416.1 (RAMOSA1)	http://jaspar2022.genereg.net/matrix/MA1416.1
Drought_group10_PPC-1E1c	7	1	6	STREME	5-TAATTTTGATCAAT	STREME-5	TAATTTTGATCAAT	14	157	0.00475	1.21	1	STREME	5-TAATTTTGATCAAT
Drought_group10_PPC-1E1c	11	1	7	MEME	GAGAGAGAGAGAGAG	MEME-1	GAGAGAGAGAGAGAG	15	785	0.299	1.2e-92	1	db/motif_databases/JASPAR/JASPAR2022_CORE_plants_non-redundant_v2.meme	MA1403.1 (BPC5)	http://jaspar2022.genereg.net/matrix/MA1403.1
Drought_group1_cpNADP-ME4-1	1	1	1	STREME	4-AGTACGTCTGGC	STREME-4	AGTACGTCTGGC	12	21	5.89e-10	4	1	db/motif_databases/JASPAR/JASPAR2022_CORE_plants_non-redundant_v2.meme	MA1835.1 (TFLG2-Zm00001d042777)	http://jaspar2022.genereg.net/matrix/MA1835.1
Drought_group1_cpNADP-ME4-1	2	1	2	STREME	2-AAACCAAACATCA	STREME-2	AAACCAAACATCA	13	36	2.08e-05	0.6	1	db/motif_databases/JASPAR/JASPAR2022_CORE_plants_non-redundant_v2.meme	MA2025.1 (MYB93)	http://jaspar2022.genereg.net/matrix/MA2025.1
Drought_group1_cpNADP-ME4-1	3	1	3	STREME	1-ATATAAGTA	STREME-1	ATATAAGTA	9	160	8.78e-05	0.18	1	STREME	1-ATATAAGTA
Drought_group1_cpNADP-ME4-1	4	1	4	MEME	TTTYTTTTTYTTTTT	MEME-3	TTTYTTTTTYTTTTT	15	418	0.00145	6e-44	1	db/motif_databases/JASPAR/JASPAR2022_CORE_plants_non-redundant_v2.meme	MA1268.1 (CDF5)	http://jaspar2022.genereg.net/matrix/MA1268.1
Drought_group1_cpNADP-ME4-1	5	1	5	MEME	GGRGGGKGKKKGGRG	MEME-4	GGRGGGKGKKKGGRG	15	431	0.00855	1.9e-26	1	db/motif_databases/JASPAR/JASPAR2022_CORE_plants_non-redundant_v2.meme	MA1232.1 (ERF054)	http://jaspar2022.genereg.net/matrix/MA1232.1
Drought_group1_cpNADP-ME4-1	6	1	6	MEME	GAGGAGAGAGA	MEME-5	GAGGAGAGAGA	11	146	0.0135	6.3e-07	1	db/motif_databases/JASPAR/JASPAR2022_CORE_plants_non-redundant_v2.meme	MA1416.1 (RAMOSA1)	http://jaspar2022.genereg.net/matrix/MA1416.1
Drought_group1_cpNADP-ME4-1	7	0	6	MEME	CTCTCTCTCTCTCTC	MEME-1	CTCTCTCTCTCTCTC	15	348	0.0455	1.6e-99	1	db/motif_databases/JASPAR/JASPAR2022_CORE_plants_non-redundant_v2.meme	MA1404.1 (BPC1)	http://jaspar2022.genereg.net/matrix/MA1404.1
Drought_group1_cpNADP-ME4-1	8	0	6	MEME	TCTCTCTCTCTCTCT	MEME-2	TCTCTCTCTCTCTCT	15	191	0.223	2.9e-44	1	db/motif_databases/JASPAR/JASPAR2022_CORE_plants_non-redundant_v2.meme	MA1402.1 (BPC6)	http://jaspar2022.genereg.net/matrix/MA1402.1
Drought_group1_cpNADP-ME4-1	9	1	7	STREME	3-ATATCTCATATG	STREME-3	ATATCTCATATG	12	24	0.839	2.2	1	db/motif_databases/JASPAR/JASPAR2022_CORE_plants_non-redundant_v2.meme	MA0972.1 (CCA1)	http://jaspar2022.genereg.net/matrix/MA0972.1
